# Genome diversification in globally distributed novel marine Proteobacteria is linked to environmental adaptation

**DOI:** 10.1101/814418

**Authors:** Zhichao Zhou, Patricia Q. Tran, Kristopher Kieft, Karthik Anantharaman

## Abstract

Proteobacteria constitute the most diverse and abundant group of microbes on Earth. In productive marine environments like deep-sea hydrothermal systems, Proteobacteria have been implicated in autotrophy coupled to sulfur, methane, and hydrogen oxidation, sulfate reduction, and denitrification. Beyond chemoautotrophy, little is known about the ecological significance of novel Proteobacteria that are globally distributed and active in hydrothermal systems. Here we apply multi-omics to characterize 51 metagenome-assembled genomes from three hydrothermal vent plumes in the Pacific and Atlantic Oceans that are affiliated with nine novel Proteobacteria lineages. Metabolic analyses revealed these organisms to contain a diverse functional repertoire including chemolithotrophic ability to utilize sulfur and C_1_ compounds, and chemoorganotrophic ability to utilize environment-derived fatty acids, aromatics, carbohydrates, and peptides. Comparative genomics with marine and terrestrial microbiomes suggests that lineage-associated functional traits could explain niche specificity. Our results shed light on the ecological functions and metabolic strategies of novel Proteobacteria in hydrothermal systems and beyond, and highlight the relationship between genome diversification and environmental adaptation.
