## Supplementary material for "Genome diversification in globally distributed novel marine Proteobacteria is linked to environmental adaptation": Supplementary_Table_S1.Sample_information_and_SRA_IDs.xlsx

### Sheet: Sheet1
Supplementary Table 1 | Summary of hydrothermal plume samples used in this study.
Hydrothermal Site	Hydrothermal Vent	MetaG ID	Sample ID	Sample type	Latitude/Longitude	Depth (m)	Filter size (μm)	Date(DD-MM-YY)|Cruise	Library Type	SRA Run
Guaymas Basin	Guaymas	GyBn.D.NBP	GOC11-1#2	Neutrally buoyant plume	N 27°30.95 W 111°25.5	1993	0.2	11-07-2004|R/V New Horizon	PAIRED	SRR3577362
Cayman Shallow	Von Dam	CymS.D.HRP.1	CTD06_SUPR46	Rising plume	N 18°22.582 W 81°47.885	2041	0.2	18-01-2012|R/V Atlantis	PAIRED	SRR2046235
Cayman Shallow	Von Dam	CymS.D.LRP.1	CTD06_SUPR47	Rising plume	N 18°22.58 W 81°47.884	2238	0.2	18-01-2012|R/V Atlantis	PAIRED	SRR2046236
Cayman Shallow	Background	CymS.D.B	CTD11_SUPR60	Shallow background	N 18°43.001 W 81°46.999	2327	0.2	26-01-2012|R/V Atlantis	PAIRED	SRR2046222
Cayman Deep	Beebe	CymD.D.MRP	CTD08_SUPR50	Rising plume	N 18°32.7901 W 81°43.094	4869	0.2	21-01-2012|R/V Atlantis	PAIRED	SRR2046238
Cayman Deep	Beebe	CymD.D.LRP	CTD08_SUPR51	Rising plume	N 18°32.7935 W 81°43.1048	4946	0.2	21-01-2012|R/V Atlantis	PAIRED	SRR2046237
Cayman Deep	Background	CymD.D.LB	CTD11_SUPR62	Deep background	N 18°43.001 W 81°46.999	4950	0.2	26-01-2012|R/V Atlantis	PAIRED	SRR2046221
Lau Basin Abe	Abe/A1	LBAb.D.HRP	TN235-J2426-20	Rising plume	S 20°45.672883 W 176°11.434418	1960	0.8	25-05-2009|R/V Thomas G Thompson	PAIRED	SRR1217460
Lau Basin Abe	Abe	LBAb.D.NBB	TN236-J2449-2	Near bottom background	S 22°45.677706 W 176°11.369574	2155	0.8	04-07-2009|R/V Thomas G Thompson	PAIRED	SRR1217463
Lau Basin Abe	Abe/A1	LBAb.D.LRP	TN235-J2426-7	Rising plume	S 20°45.672883 W 176°11.434418	2159	0.8	25-05-2009|R/V Thomas G Thompson	PAIRED	SRR1217565
Lau Basin Kilo Moana	Kilo Moana/KM1	LBKM.D.MRP	TN236-J2436-16	Rising plume	S 20°3.229502 W 176°8.015363	2605	0.8	15-06-2009|R/V Thomas G Thompson	PAIRED	SRR1217367
Lau Basin Kilo Moana	Kilo Moana/KM4	LBKM.D.LRP	TN235-J2424-20	Rising plume	S 20°3.234200 W 176°8.008000	2440	0.8	22-05-2009|R/V Thomas G Thompson	PAIRED	SRR1217459
Lau Basin Kilo Moana	Kilo Moana/KM4	LBKM.D.HRP	TN235-J2424-8	Rising plume	S 20°3.234200 W 176°8.008000	2639	0.8	22-05-2009|R/V Thomas G Thompson	PAIRED	SRR1217564
Lau Basin Kilo Moana	Kilo Moana/KM1	LBKM.D.NBP	TN236-CTD-KM-IP2	Neutrally buoyant plume	S 20°3.246489 W 176°8.011308	2315	0.2	13-06-2009|R/V Thomas G Thompson	PAIRED	SRR1217566
Lau Basin Mariner	Mariner/MA3	LBMa.D.RP	TN236-J2440-18	Rising plume	S 22°10.818293 W 176°36.086423	1890	0.8	20-06-2009|R/V Thomas G Thompson	PAIRED	SRR1217452
Lau Basin Mariner	Mariner	LBMa.D.BPB	TN236-CTD-Mar-BP1	Below plume background	S 20°10.8035165 W 176°36.074496	1785	0.2	19-06-2009|R/V Thomas G Thompson	PAIRED	SRR1217567
Lau Basin Tahi Moana	Tahi Moana	LBTa.D.APB	TN236-J2445-20.2	Above plume background	S 20°40.927843 W 176°11.001806	800	0.2	29-06-2009|R/V Thomas G Thompson	PAIRED	SRR1217461
Lau Basin Tahi Moana	Tahi Moana 1a/SP2	LBTa.D.RP	TN236-J2450-9	Rising plume	S 20°40.894100 W 176°10.940463	2229	0.8	05-07-2009|R/V Thomas G Thompson	PAIRED	SRR1217465
Lau Basin Tui Malia	Tui Malila/TM1	LBTu.D.RP	TN236-J2447-10	Rising plume	S 21°59.401181 W 176°34.124651	1919	0.8	01-07-2009|R/V Thomas G Thompson	PAIRED	SRR1217462
Guaymas Basin	Guaymas	GyBn.C.NBP	GOC12-27a#1	Neutrally buoyant plume	N 27°30.360 W 111°20.818	1950	0.2	11-07-2004|R/V New Horizon	PAIRED	SRR452448
Guaymas Basin	Guaymas	GyBn.C.APB	GOC12-8#12	Above plume background	N 27°29.174 W 111°21.844	1600	0.2	11-07-2004|R/V New Horizon	PAIRED	SRR453184
Cayman Shallow	Von Dam	CymS.C.HRP.1	CTD06_SUPR46	Rising plume	N 18°22.582 W 81°47.885	2041	0.2	18-01-2012|R/V Atlantis	SINGLE	SRR2044843
Cayman Shallow	Von Dam	CymS.C.HRP.2	CTD06_SUPR45	Rising plume	N 18°22.55629 W 81°47.79187	2042	0.2	18-01-2012|R/V Atlantis	SINGLE	SRR2044842
Cayman Shallow	Von Dam	CymS.C.LRP.1	CTD06_SUPR47	Rising plume	N 18°22.58 W 81°47.884	2238	0.2	18-01-2012|R/V Atlantis	SINGLE	SRR2044878
Cayman Shallow	Von Dam	CymS.C.LRP.2	CTD06_SUPR48	Rising plume	N 18°22.583 W 81°47.878	2256	0.2	18-01-2012|R/V Atlantis	SINGLE	SRR2044888
Cayman Shallow	Background	CymS.C.B	CTD11_SUPR60	Shallow background	N 18°43.001 W 81°46.999	2327	0.2	26-01-2012|R/V Atlantis	SINGLE	SRR2044911
Cayman Shallow	Background	CymS.C.NBB.1	J2-614_SUPR04	Near bottom background	N 18°37.424 W 81°79.695	2291	0.2	13-01-2012|R/V Atlantis	SINGLE	SRR2044844
Cayman Shallow	Background	CymS.C.NBB.2	J2-614_SUPR07	Near bottom background	N 18°37.844 W 81°79.904	2291	0.2	13-01-2012|R/V Atlantis	SINGLE	SRR2044846
Cayman Deep	Beebe	CymD.C.HRP	CTD08_SUPR49	Rising plume	N 18°32.798 W 81°43.096	4316	0.2	21-01-2012|R/V Atlantis	SINGLE	SRR2044889
Cayman Deep	Beebe	CymD.C.MRP	CTD08_SUPR50	Rising plume	N 18°32.7901 W 81°43.094	4869	0.2	21-01-2012|R/V Atlantis	SINGLE	SRR2044891
Cayman Deep	Beebe	CymD.C.LRP	CTD08_SUPR51	Rising plume	N 18°32.7935 W 81°43.1048	4946	0.2	21-01-2012|R/V Atlantis	SINGLE	SRR2044892
Cayman Deep	Background	CymD.C.LB	CTD11_SUPR62	Deep background	N 18°43.001 W 81°46.999	4950	0.2	26-01-2012|R/V Atlantis	SINGLE	SRR2044914
Cayman Deep	Background	CymD.C.HB	CTD11_SUPR61	Deep background	N 18°43.001 W 81°46.999	4850	0.2	26-01-2012|R/V Atlantis	SINGLE	SRR2044912
References:
1	Lesniewski RA, Jain S, Anantharaman K, Schloss PD, Dick GJ: The metatranscriptome of a deep-sea hydrothermal plume is dominated by water column methanotrophs and lithotrophs. ISME J. 2012;6:2257.
2	Sheik CS, Anantharaman K, Breier JA, Sylvan JB, Edwards KJ, Dick GJ: Spatially resolved sampling reveals dynamic microbial communities in rising hydrothermal plumes across a back-arc basin. ISME J. 2014;9:1434.
3	Li M, Baker BJ, Anantharaman K, Jain S, Breier JA, Dick GJ: Genomic and transcriptomic evidence for scavenging of diverse organic compounds by widespread deep-sea archaea. Nat Commun. 2015;6:8933.
