## Supplementary material for "Genome diversification in globally distributed novel marine Proteobacteria is linked to environmental adaptation": Supplementary_Table_S3.Functional_traits.delete_absent.xlsx

### Sheet: Sheet1
Supplementary Table S3 | Functional traits of MAGs in the RP16 tree (Corresponding to Fig. 2). Novel proteobacteria from this study are highlighted in yellow.
MAG	Curated Phylogeny	Novel Proteobacteria Group	Aerobic respiration	H2 generation	H2 oxidation	Sulfur cycling	N2 fixation	Nitrogen cycling	CO2 fixation
UWMA-0152	d__Archaea;p__Crenarchaeota;c__Nitrososphaeria;o__Nitrososphaerales;f__;g__;s__		1	0	0	1	0	0	0
UWMA-0029	d__Archaea;p__Crenarchaeota;c__Nitrososphaeria;o__Nitrososphaerales;f__Nitrosopumilaceae;g__Nitrosopelagicus;s__		0	0	0	1	0	0	0
UWMA-0120	d__Archaea;p__Crenarchaeota;c__Nitrososphaeria;o__Nitrososphaerales;f__Nitrosopumilaceae;g__Nitrosopelagicus;s__		1	0	0	1	0	0	0
UWMA-0359	d__Archaea;p__Crenarchaeota;c__Nitrososphaeria;o__Nitrososphaerales;f__Nitrosopumilaceae;g__Nitrosopelagicus;s__		1	0	0	1	0	0	0
UWMA-0263	d__Archaea;p__Crenarchaeota;c__Nitrososphaeria;o__Nitrososphaerales;f__Nitrosopumilaceae;g__Nitrosopumilus;s__		0	0	0	1	0	0	0
UWMA-0009	d__Archaea;p__Euryarchaeota;c__Marine Group II;o__;f__;g__;s__		1	0	0	1	0	0	0
UWMA-0030	d__Archaea;p__Euryarchaeota;c__Marine Group II;o__;f__;g__;s__		0	0	0	1	0	0	0
UWMA-0075	d__Archaea;p__Euryarchaeota;c__Marine Group II;o__;f__;g__;s__		1	0	0	1	0	0	0
UWMA-0098	d__Archaea;p__Euryarchaeota;c__Marine Group II;o__;f__;g__;s__		1	0	0	1	0	0	0
UWMA-0158	d__Archaea;p__Euryarchaeota;c__Marine Group II;o__;f__;g__;s__		1	0	0	0	0	0	0
UWMA-0162	d__Archaea;p__Euryarchaeota;c__Marine Group II;o__;f__;g__;s__		1	0	0	1	0	0	0
UWMA-0266	d__Archaea;p__Euryarchaeota;c__Marine Group II;o__;f__;g__;s__		1	0	0	0	0	0	0
UWMA-0275	d__Archaea;p__Euryarchaeota;c__Marine Group II;o__;f__;g__;s__		1	0	0	0	0	0	0
UWMA-0279	d__Archaea;p__Euryarchaeota;c__Marine Group II;o__;f__;g__;s__		1	0	0	0	0	1	0
UWMA-0283	d__Archaea;p__Euryarchaeota;c__Marine Group II;o__;f__;g__;s__		1	0	0	0	0	0	0
UWMA-0323	d__Archaea;p__Euryarchaeota;c__Marine Group II;o__;f__;g__;s__		1	0	0	0	0	0	0
UWMA-0328	d__Archaea;p__Euryarchaeota;c__Marine Group II;o__;f__;g__;s__		1	0	0	1	0	0	0
UWMA-0344	d__Archaea;p__Euryarchaeota;c__Marine Group II;o__;f__;g__;s__		1	0	0	1	0	0	0
UWMA-0350	d__Archaea;p__Euryarchaeota;c__Marine Group II;o__;f__;g__;s__		1	0	0	0	0	1	0
UWMA-0352	d__Archaea;p__Euryarchaeota;c__Marine Group II;o__;f__;g__;s__		1	0	0	0	0	0	0
UWMA-0357	d__Archaea;p__Euryarchaeota;c__Marine Group II;o__;f__;g__;s__		1	0	0	1	0	0	0
UWMA-0128	d__Archaea;p__Euryarchaeota;c__Marine Group III;o__;f__;g__;s__		1	0	0	1	0	1	0
UWMA-0284	d__Archaea;p__Euryarchaeota;c__Marine Group III;o__;f__;g__;s__		1	0	0	1	0	0	0
UWMA-0340	d__Archaea;p__Euryarchaeota;c__Marine Group III;o__;f__;g__;s__		1	0	0	1	0	0	0
UWMA-0287	d__Archaea;p__Pacearchaeota;c__;o__;f__;g__;s__		0	0	0	1	0	0	0
UWMA-0042	d__Bacteria;p__Acidobacteria;c__;o__;f__;g__;s__		1	0	0	1	0	0	0
UWMA-0154	d__Bacteria;p__Acidobacteria;c__;o__;f__;g__;s__		1	0	0	1	0	0	0
UWMA-0355	d__Bacteria;p__Acidobacteria;c__;o__;f__;g__;s__		1	0	0	1	0	0	0
UWMA-0264	d__Bacteria;p__Actinobacteria;c__Acidimicrobiia;o__;f__;g__;s__		1	0	0	1	0	0	0
UWMA-0303	d__Bacteria;p__Actinobacteria;c__Acidimicrobiia;o__;f__;g__;s__		1	0	0	1	0	0	0
UWMA-0319	d__Bacteria;p__Actinobacteria;c__Acidimicrobiia;o__;f__;g__;s__		1	0	0	1	0	1	0
UWMA-0270	d__Bacteria;p__Actinobacteria;c__Actinobacteria;o__Actinomycetales;f__Microbacteriaceae;g__Microbacterium;s__		1	0	0	1	0	0	0
UWMA-0118	d__Bacteria;p__Aquificae;c__Aquificae;o__Aquificales;f__;g__;s__		1	1	1	1	0	1	0
UWMA-0293	d__Bacteria;p__Bacteroidetes;c__;o__;f__;g__;s__		1	0	0	1	0	1	0
UWMA-0358	d__Bacteria;p__Bacteroidetes;c__;o__;f__;g__;s__		1	0	0	1	0	0	0
UWMA-0338	d__Bacteria;p__Bacteroidetes;c__Cytophagia;o__Cytophagales;f__;g__;s__		1	0	0	1	0	0	0
UWMA-0002	d__Bacteria;p__Bacteroidetes;c__Flavobacteriia;o__Flavobacteriales;f__;g__;s__		1	0	0	1	0	0	0
UWMA-0015	d__Bacteria;p__Bacteroidetes;c__Flavobacteriia;o__Flavobacteriales;f__;g__;s__		0	0	0	1	0	0	0
UWMA-0021	d__Bacteria;p__Bacteroidetes;c__Flavobacteriia;o__Flavobacteriales;f__;g__;s__		1	0	0	1	0	0	0
UWMA-0023	d__Bacteria;p__Bacteroidetes;c__Flavobacteriia;o__Flavobacteriales;f__;g__;s__		1	0	0	1	0	1	0
UWMA-0041	d__Bacteria;p__Bacteroidetes;c__Flavobacteriia;o__Flavobacteriales;f__;g__;s__		1	0	0	1	0	1	0
UWMA-0114	d__Bacteria;p__Bacteroidetes;c__Flavobacteriia;o__Flavobacteriales;f__;g__;s__		1	0	0	1	0	1	0
UWMA-0274	d__Bacteria;p__Bacteroidetes;c__Flavobacteriia;o__Flavobacteriales;f__;g__;s__		1	0	0	1	0	0	0
UWMA-0277	d__Bacteria;p__Bacteroidetes;c__Flavobacteriia;o__Flavobacteriales;f__;g__;s__		1	0	0	1	0	0	0
UWMA-0289	d__Bacteria;p__Bacteroidetes;c__Flavobacteriia;o__Flavobacteriales;f__;g__;s__		1	0	0	1	0	0	0
UWMA-0089	d__Bacteria;p__Bacteroidetes;c__Flavobacteriia;o__Flavobacteriales;f__Flavobacteriaceae;g__;s__		1	0	1	1	0	1	0
UWMA-0132	d__Bacteria;p__Bacteroidetes;c__Flavobacteriia;o__Flavobacteriales;f__Flavobacteriaceae;g__;s__		1	0	1	1	0	0	0
UWMA-0314	d__Bacteria;p__Bacteroidetes;c__Flavobacteriia;o__Flavobacteriales;f__Flavobacteriaceae;g__;s__		1	0	0	1	0	1	0
UWMA-0351	d__Bacteria;p__Bacteroidetes;c__Flavobacteriia;o__Flavobacteriales;f__Flavobacteriaceae;g__;s__		1	0	0	0	0	0	0
UWMA-0288	d__Bacteria;p__candidate division Zixibacteria;c__;o__;f__;g__;s__		1	0	0	1	0	0	0
UWMA-0146	d__Bacteria;p__Candidatus Dadabacteria;c__;o__;f__;g__;s__		1	0	0	1	0	0	0
UWMA-0286	d__Bacteria;p__Candidatus Handelsmanbacteria;c__;o__;f__;g__;s__		1	0	0	1	0	0	0
UWMA-0300	d__Bacteria;p__Candidatus Handelsmanbacteria;c__;o__;f__;g__;s__		1	0	0	0	0	0	0
UWMA-0048	d__Bacteria;p__Candidatus Hydrogenedentes;c__;o__;f__;g__;s__		1	0	0	0	0	1	0
UWMA-0010	d__Bacteria;p__Candidatus Marinimicrobia;c__;o__;f__;g__;s__		1	0	0	1	0	0	0
UWMA-0020	d__Bacteria;p__Candidatus Marinimicrobia;c__;o__;f__;g__;s__		1	0	0	1	0	1	0
UWMA-0028	d__Bacteria;p__Candidatus Marinimicrobia;c__;o__;f__;g__;s__		0	0	0	1	0	0	0
UWMA-0033	d__Bacteria;p__Candidatus Marinimicrobia;c__;o__;f__;g__;s__		1	0	0	1	0	0	0
UWMA-0034	d__Bacteria;p__Candidatus Marinimicrobia;c__;o__;f__;g__;s__		0	0	0	0	0	0	0
UWMA-0056	d__Bacteria;p__Candidatus Marinimicrobia;c__;o__;f__;g__;s__		1	0	0	0	0	1	0
UWMA-0059	d__Bacteria;p__Candidatus Marinimicrobia;c__;o__;f__;g__;s__		1	0	0	1	0	0	0
UWMA-0060	d__Bacteria;p__Candidatus Marinimicrobia;c__;o__;f__;g__;s__		1	0	0	1	0	0	0
UWMA-0065	d__Bacteria;p__Candidatus Marinimicrobia;c__;o__;f__;g__;s__		0	0	0	0	0	0	0
UWMA-0071	d__Bacteria;p__Candidatus Marinimicrobia;c__;o__;f__;g__;s__		1	0	0	0	0	0	0
UWMA-0072	d__Bacteria;p__Candidatus Marinimicrobia;c__;o__;f__;g__;s__		1	0	0	1	0	1	0
UWMA-0074	d__Bacteria;p__Candidatus Marinimicrobia;c__;o__;f__;g__;s__		1	0	0	1	0	0	0
UWMA-0077	d__Bacteria;p__Candidatus Marinimicrobia;c__;o__;f__;g__;s__		1	0	0	0	0	0	0
UWMA-0088	d__Bacteria;p__Candidatus Marinimicrobia;c__;o__;f__;g__;s__		1	0	0	1	0	0	1
UWMA-0095	d__Bacteria;p__Candidatus Marinimicrobia;c__;o__;f__;g__;s__		1	0	0	1	0	0	0
UWMA-0099	d__Bacteria;p__Candidatus Marinimicrobia;c__;o__;f__;g__;s__		1	0	0	1	0	0	0
UWMA-0102	d__Bacteria;p__Candidatus Marinimicrobia;c__;o__;f__;g__;s__		1	0	0	0	0	0	0
UWMA-0103	d__Bacteria;p__Candidatus Marinimicrobia;c__;o__;f__;g__;s__		1	0	0	0	0	1	0
UWMA-0105	d__Bacteria;p__Candidatus Marinimicrobia;c__;o__;f__;g__;s__		1	0	0	1	0	1	0
UWMA-0108	d__Bacteria;p__Candidatus Marinimicrobia;c__;o__;f__;g__;s__		1	0	0	1	0	0	0
UWMA-0110	d__Bacteria;p__Candidatus Marinimicrobia;c__;o__;f__;g__;s__		0	0	0	1	0	1	0
UWMA-0126	d__Bacteria;p__Candidatus Marinimicrobia;c__;o__;f__;g__;s__		1	0	0	1	0	0	0
UWMA-0135	d__Bacteria;p__Candidatus Marinimicrobia;c__;o__;f__;g__;s__		1	0	0	1	0	0	0
UWMA-0151	d__Bacteria;p__Candidatus Marinimicrobia;c__;o__;f__;g__;s__		1	0	0	1	0	0	0
UWMA-0156	d__Bacteria;p__Candidatus Marinimicrobia;c__;o__;f__;g__;s__		1	0	0	0	0	1	0
UWMA-0285	d__Bacteria;p__Candidatus Marinimicrobia;c__;o__;f__;g__;s__		0	0	0	0	0	1	0
UWMA-0306	d__Bacteria;p__Candidatus Marinimicrobia;c__;o__;f__;g__;s__		1	0	0	0	0	1	0
UWMA-0309	d__Bacteria;p__Candidatus Marinimicrobia;c__;o__;f__;g__;s__		1	0	0	0	0	1	0
UWMA-0347	d__Bacteria;p__Candidatus Marinimicrobia;c__;o__;f__;g__;s__		1	0	0	0	0	0	0
UWMA-0043	d__Bacteria;p__Candidatus Melainabacteria;c__;o__;f__;g__;s__		1	1	1	1	0	1	0
UWMA-0016	d__Bacteria;p__Candidatus Poribacteria;c__;o__;f__;g__;s__		1	0	0	1	0	1	0
UWMA-0050	d__Bacteria;p__Candidatus Poribacteria;c__;o__;f__;g__;s__		1	0	0	1	0	1	0
UWMA-0113	d__Bacteria;p__Candidatus Poribacteria;c__;o__;f__;g__;s__		1	0	0	1	0	1	0
UWMA-0119	d__Bacteria;p__Candidatus Poribacteria;c__;o__;f__;g__;s__		1	0	0	1	0	1	0
UWMA-0133	d__Bacteria;p__Candidatus Poribacteria;c__;o__;f__;g__;s__		1	0	0	1	0	0	0
UWMA-0064	d__Bacteria;p__Candidatus Saccharibacteria;c__;o__;f__;g__;s__		0	0	0	0	0	0	0
UWMA-0004	d__Bacteria;p__Chloroflexi;c__Dehalococcoidia;o__;f__;g__;s__		1	0	0	0	0	0	0
UWMA-0024	d__Bacteria;p__Chloroflexi;c__Dehalococcoidia;o__;f__;g__;s__		1	0	0	0	0	0	0
UWMA-0070	d__Bacteria;p__Chloroflexi;c__Dehalococcoidia;o__;f__;g__;s__		1	0	0	1	0	0	0
UWMA-0161	d__Bacteria;p__Chloroflexi;c__Dehalococcoidia;o__;f__;g__;s__		1	0	0	1	0	0	0
UWMA-0267	d__Bacteria;p__Chloroflexi;c__Dehalococcoidia;o__;f__;g__;s__		1	0	0	1	0	0	0
UWMA-0331	d__Bacteria;p__Chloroflexi;c__Dehalococcoidia;o__;f__;g__;s__		1	0	0	0	0	0	0
UWMA-0337	d__Bacteria;p__Chloroflexi;c__Dehalococcoidia;o__;f__;g__;s__		1	0	0	0	0	0	0
UWMA-0354	d__Bacteria;p__Chloroflexi;c__Dehalococcoidia;o__;f__;g__;s__		1	0	0	1	0	0	0
UWMA-0129	d__Bacteria;p__Epsilonproteobacteria;c__Campylobacteria;o__Campylobacterales;f__Helicobacteraceae;g__Sulfurimonas;s__		1	0	0	1	0	0	0
UWMA-0131	d__Bacteria;p__Epsilonproteobacteria;c__Campylobacteria;o__Campylobacterales;f__Helicobacteraceae;g__Sulfurimonas;s__		1	0	1	0	0	0	0
UWMA-0163	d__Bacteria;p__Epsilonproteobacteria;c__Campylobacteria;o__Campylobacterales;f__unclassified;g__Sulfurovum;s__		1	0	1	1	0	1	0
UWMA-0051	d__Bacteria;p__Gemmatimonadetes;c__;o__;f__;g__;s__		1	0	0	1	0	0	0
UWMA-0073	d__Bacteria;p__Gemmatimonadetes;c__;o__;f__;g__;s__		1	0	0	1	0	0	0
UWMA-0083	d__Bacteria;p__Gemmatimonadetes;c__;o__;f__;g__;s__		1	0	0	0	0	0	0
UWMA-0139	d__Bacteria;p__Gemmatimonadetes;c__;o__;f__;g__;s__		1	0	0	0	0	0	0
UWMA-0150	d__Bacteria;p__Gemmatimonadetes;c__;o__;f__;g__;s__		1	0	0	1	0	0	0
UWMA-0157	d__Bacteria;p__Gemmatimonadetes;c__;o__;f__;g__;s__		1	0	0	1	0	0	0
UWMA-0308	d__Bacteria;p__Gemmatimonadetes;c__;o__;f__;g__;s__		1	0	0	1	0	0	0
UWMA-0334	d__Bacteria;p__Gemmatimonadetes;c__;o__;f__;g__;s__		1	0	0	1	0	1	0
UWMA-0339	d__Bacteria;p__Gemmatimonadetes;c__;o__;f__;g__;s__		1	0	0	1	0	1	0
UWMA-0262	d__Bacteria;p__Nitrospinae;c__Nitrospinia;o__Nitrospinales;f__Nitrospinaceae;g__;s__		1	0	0	1	0	1	0
UWMA-0091	d__Bacteria;p__Nitrospinae;c__Nitrospinia;o__Nitrospinales;f__Nitrospinaceae;g__Nitrospina;s__		0	0	0	1	0	1	0
UWMA-0268	d__Bacteria;p__Nitrospirae;c__Nitrospira;o__;f__;g__;s__		1	0	0	1	0	1	0
UWMA-0011	d__Bacteria;p__Nitrospirae;c__Nitrospira;o__Nitrospirales;f__;g__;s__		1	0	0	0	0	0	0
UWMA-0026	d__Bacteria;p__Nitrospirae;c__Nitrospira;o__Nitrospirales;f__;g__;s__		1	0	0	1	0	1	0
UWMA-0093	d__Bacteria;p__Nitrospirae;c__Nitrospira;o__Nitrospirales;f__;g__;s__		1	0	0	1	0	1	0
UWMA-0121	d__Bacteria;p__Nitrospirae;c__Nitrospira;o__Nitrospirales;f__;g__;s__		1	0	0	1	0	1	0
UWMA-0031	d__Bacteria;p__Planctomycetes;c__;o__;f__;g__;s__		1	0	0	1	0	0	0
UWMA-0038	d__Bacteria;p__Planctomycetes;c__;o__;f__;g__;s__		1	0	0	1	0	0	0
UWMA-0140	d__Bacteria;p__Planctomycetes;c__;o__;f__;g__;s__		1	0	0	0	0	0	0
UWMA-0265	d__Bacteria;p__Planctomycetes;c__;o__;f__;g__;s__		1	0	0	1	0	1	0
UWMA-0276	d__Bacteria;p__Planctomycetes;c__;o__;f__;g__;s__		1	0	0	0	0	1	0
UWMA-0294	d__Bacteria;p__Planctomycetes;c__;o__;f__;g__;s__		1	0	0	1	0	1	0
UWMA-0329	d__Bacteria;p__Planctomycetes;c__;o__;f__;g__;s__		1	0	0	1	0	0	0
UWMA-0345	d__Bacteria;p__Planctomycetes;c__;o__;f__;g__;s__		1	0	0	1	0	1	0
UWMA-0053	d__Bacteria;p__Planctomycetes;c__Phycisphaerae;o__Phycisphaerales;f__;g__;s__		1	0	0	1	0	0	0
UWMA-0087	d__Bacteria;p__Planctomycetes;c__Phycisphaerae;o__Phycisphaerales;f__;g__;s__		1	0	0	1	0	0	0
UWMA-0094	d__Bacteria;p__Planctomycetes;c__Phycisphaerae;o__Phycisphaerales;f__;g__;s__		1	0	0	0	0	0	0
UWMA-0022	d__Bacteria;p__Planctomycetes;c__Planctomycetia;o__Planctomycetales;f__Planctomycetaceae;g__;s__		1	0	0	1	0	1	0
UWMA-0045	d__Bacteria;p__Planctomycetes;c__Planctomycetia;o__Planctomycetales;f__Planctomycetaceae;g__;s__		1	0	0	1	0	1	0
UWMA-0346	d__Bacteria;p__Planctomycetes;c__Planctomycetia;o__Planctomycetales;f__Planctomycetaceae;g__;s__		1	0	0	1	0	1	0
UWMA-0333	d__Bacteria;p__Planctomycetes;c__Planctomycetia;o__Planctomycetales;f__Planctomycetaceae;g__Fuerstia;s__		1	0	0	1	0	1	0
UWMA-0003	d__Bacteria;p__Proteobacteria;c__Alphaproteobacteria (UBA7887);o__;f__;g__;s__	Planktothermales	1	0	0	1	0	0	0
UWMA-0109	d__Bacteria;p__Proteobacteria;c__Alphaproteobacteria (UBA7887);o__;f__;g__;s__	Planktothermales	1	0	0	1	0	0	0
UWMA-0145	d__Bacteria;p__Proteobacteria;c__Alphaproteobacteria (UBA7887);o__;f__;g__;s__	Planktothermales	1	0	0	1	0	0	0
UWMA-0321	d__Bacteria;p__Proteobacteria;c__Alphaproteobacteria (UBA7887);o__;f__;g__;s__	Planktothermales	1	0	0	0	0	0	0
UWMA-0297	d__Bacteria;p__Proteobacteria;c__Alphaproteobacteria;o__Caulobacterales;f__Hyphomonadaceae;g__Henriciella;s__		1	0	0	1	0	0	0
UWMA-0142	d__Bacteria;p__Proteobacteria;c__Alphaproteobacteria;o__Pelagibacterales;f__;g__;s__		0	0	0	1	0	0	0
UWMA-0123	d__Bacteria;p__Proteobacteria;c__Alphaproteobacteria;o__Pelagibacterales;f__Pelagibacteraceae;g__Pelagibacter;s__		0	0	0	1	0	0	0
UWMA-0307	d__Bacteria;p__Proteobacteria;c__Alphaproteobacteria;o__Pelagibacterales;f__Pelagibacteraceae;g__Pelagibacter;s__		1	0	0	1	0	0	0
UWMA-0305	d__Bacteria;p__Proteobacteria;c__Alphaproteobacteria;o__Rhodobacterales;f__Rhodobacteraceae;g__Sulfitobacter;s__		1	0	0	1	0	1	0
UWMA-0006	d__Bacteria;p__Proteobacteria;c__Alphaproteobacteria;o__Rhodospirillales (UBA2165);f__;g__;s__	Marenostrumaceae	0	0	0	1	0	0	0
UWMA-0054	d__Bacteria;p__Proteobacteria;c__Alphaproteobacteria;o__Rhodospirillales (UBA2165);f__;g__;s__	Marenostrumaceae	1	0	0	1	0	0	0
UWMA-0295	d__Bacteria;p__Proteobacteria;c__Alphaproteobacteria;o__Rhodospirillales (UBA2165);f__;g__;s__	Marenostrumaceae	1	0	0	1	0	0	0
UWMA-0141	d__Bacteria;p__Proteobacteria;c__Alphaproteobacteria;o__Rhodospirillales;f__;g__;s__	Hyrcanianaceae	0	0	0	1	0	0	0
UWMA-0353	d__Bacteria;p__Proteobacteria;c__Alphaproteobacteria;o__Sneathiellales;f__;g__;s__		1	0	0	1	0	1	0
UWMA-0310	d__Bacteria;p__Proteobacteria;c__Alphaproteobacteria;o__unclassified;f__unclassified;g__Micavibrio;s__		1	0	0	1	0	1	0
UWMA-0326	d__Bacteria;p__Proteobacteria;c__Betaproteobacteria;o__Nitrosomonadales;f__Methylophilaceae;g__;s__		1	0	0	1	0	1	0
UWMA-0008	d__Bacteria;p__Proteobacteria;c__Candidatus Lambdaproteobacteria;o__;f__;g__;s__	Lambdaproteobacteria	1	0	0	1	0	0	1
UWMA-0014	d__Bacteria;p__Proteobacteria;c__Candidatus Lambdaproteobacteria;o__;f__;g__;s__	Lambdaproteobacteria	1	0	0	1	0	0	0
UWMA-0037	d__Bacteria;p__Proteobacteria;c__Candidatus Lambdaproteobacteria;o__;f__;g__;s__	Lambdaproteobacteria	0	0	0	1	0	0	0
UWMA-0049	d__Bacteria;p__Proteobacteria;c__Candidatus Lambdaproteobacteria;o__;f__;g__;s__	Lambdaproteobacteria	1	0	0	1	0	0	1
UWMA-0081	d__Bacteria;p__Proteobacteria;c__Candidatus Lambdaproteobacteria;o__;f__;g__;s__	Lambdaproteobacteria	1	0	0	1	0	0	1
UWMA-0092	d__Bacteria;p__Proteobacteria;c__Candidatus Lambdaproteobacteria;o__;f__;g__;s__	Lambdaproteobacteria	1	0	0	1	0	0	0
UWMA-0100	d__Bacteria;p__Proteobacteria;c__Candidatus Lambdaproteobacteria;o__;f__;g__;s__	Lambdaproteobacteria	1	0	0	1	0	0	0
UWMA-0116	d__Bacteria;p__Proteobacteria;c__Candidatus Lambdaproteobacteria;o__;f__;g__;s__	Lambdaproteobacteria	1	0	0	1	0	0	0
UWMA-0124	d__Bacteria;p__Proteobacteria;c__Candidatus Lambdaproteobacteria;o__;f__;g__;s__	Lambdaproteobacteria	1	0	0	1	0	0	1
UWMA-0298	d__Bacteria;p__Proteobacteria;c__Candidatus Lambdaproteobacteria;o__;f__;g__;s__	Lambdaproteobacteria	1	0	0	1	0	0	0
UWMA-0318	d__Bacteria;p__Proteobacteria;c__Candidatus Lambdaproteobacteria;o__;f__;g__;s__	Lambdaproteobacteria	1	0	0	1	0	1	1
UWMA-0315	d__Bacteria;p__Proteobacteria;c__Deltaproteobacteria;o__Myxococcales;f__;g__;s__		1	0	0	1	0	1	0
UWMA-0324	d__Bacteria;p__Proteobacteria;c__Deltaproteobacteria;o__Myxococcales;f__;g__;s__		1	0	0	1	0	1	0
UWMA-0330	d__Bacteria;p__Proteobacteria;c__Deltaproteobacteria;o__Myxococcales;f__;g__;s__		1	0	0	1	0	1	0
UWMA-0336	d__Bacteria;p__Proteobacteria;c__Deltaproteobacteria;o__Myxococcales;f__;g__;s__		1	0	0	1	0	0	0
UWMA-0258	d__Bacteria;p__Proteobacteria;c__Gammaproteobacteria (HTCC2089);o__;f__;g__;s__	Marinioligotrophales	1	0	0	1	0	1	0
UWMA-0282	d__Bacteria;p__Proteobacteria;c__Gammaproteobacteria (HTCC2089);o__;f__;g__;s__	Marinioligotrophales	1	0	0	1	0	1	0
UWMA-0291	d__Bacteria;p__Proteobacteria;c__Gammaproteobacteria (HTCC2089);o__;f__;g__;s__	Marinioligotrophales	1	0	0	1	0	1	0
UWMA-0299	d__Bacteria;p__Proteobacteria;c__Gammaproteobacteria (HTCC2089);o__;f__;g__;s__	Marinioligotrophales	1	0	0	1	0	0	0
UWMA-0302	d__Bacteria;p__Proteobacteria;c__Gammaproteobacteria (HTCC2089);o__;f__;g__;s__	Marinioligotrophales	1	0	0	1	0	0	0
UWMA-0007	d__Bacteria;p__Proteobacteria;c__Gammaproteobacteria (LS-SOB);o__;f__;g__;s__	Kappaproteobacteria	1	0	0	1	0	0	0
UWMA-0039	d__Bacteria;p__Proteobacteria;c__Gammaproteobacteria (LS-SOB);o__;f__;g__;s__	Kappaproteobacteria	1	0	0	1	0	0	0
UWMA-0055	d__Bacteria;p__Proteobacteria;c__Gammaproteobacteria (LS-SOB);o__;f__;g__;s__	Kappaproteobacteria	1	0	0	1	0	0	0
UWMA-0057	d__Bacteria;p__Proteobacteria;c__Gammaproteobacteria (LS-SOB);o__;f__;g__;s__	Kappaproteobacteria	0	0	0	1	0	0	0
UWMA-0082	d__Bacteria;p__Proteobacteria;c__Gammaproteobacteria (LS-SOB);o__;f__;g__;s__	Kappaproteobacteria	1	0	0	1	0	0	0
UWMA-0111	d__Bacteria;p__Proteobacteria;c__Gammaproteobacteria (LS-SOB);o__;f__;g__;s__	Kappaproteobacteria	1	0	0	1	0	0	0
UWMA-0122	d__Bacteria;p__Proteobacteria;c__Gammaproteobacteria (LS-SOB);o__;f__;g__;s__	Kappaproteobacteria	0	0	0	1	0	0	0
UWMA-0138	d__Bacteria;p__Proteobacteria;c__Gammaproteobacteria (LS-SOB);o__;f__;g__;s__	Kappaproteobacteria	1	0	0	1	0	0	0
UWMA-0260	d__Bacteria;p__Proteobacteria;c__Gammaproteobacteria (LS-SOB);o__;f__;g__;s__	Kappaproteobacteria	1	0	0	1	0	0	1
UWMA-0273	d__Bacteria;p__Proteobacteria;c__Gammaproteobacteria (LS-SOB);o__;f__;g__;s__	Kappaproteobacteria	1	0	0	1	0	0	0
UWMA-0301	d__Bacteria;p__Proteobacteria;c__Gammaproteobacteria (LS-SOB);o__;f__;g__;s__	Kappaproteobacteria	1	0	0	1	0	0	0
UWMA-0013	d__Bacteria;p__Proteobacteria;c__Gammaproteobacteria (SAR86);o__;f__;g__;s__	Thalassomicrobiales	1	0	0	0	0	0	0
UWMA-0036	d__Bacteria;p__Proteobacteria;c__Gammaproteobacteria (SAR86);o__;f__;g__;s__	Thalassomicrobiales	1	0	0	1	0	0	0
UWMA-0063	d__Bacteria;p__Proteobacteria;c__Gammaproteobacteria (SAR86);o__;f__;g__;s__	Thalassomicrobiales	1	0	0	1	0	0	0
UWMA-0112	d__Bacteria;p__Proteobacteria;c__Gammaproteobacteria (SAR86);o__;f__;g__;s__	Thalassomicrobiales	1	0	0	1	0	0	0
UWMA-0137	d__Bacteria;p__Proteobacteria;c__Gammaproteobacteria (SAR86);o__;f__;g__;s__	Thalassomicrobiales	1	0	0	0	0	0	0
UWMA-0261	d__Bacteria;p__Proteobacteria;c__Gammaproteobacteria (SAR86);o__;f__;g__;s__	Thalassomicrobiales	1	0	0	1	0	0	0
UWMA-0281	d__Bacteria;p__Proteobacteria;c__Gammaproteobacteria (SAR86);o__;f__;g__;s__	Thalassomicrobiales	1	0	0	1	0	0	0
UWMA-0062	d__Bacteria;p__Proteobacteria;c__Gammaproteobacteria (UBA11654);o__;f__;g__;s__	Taraoceanobacteraceae	0	0	0	1	0	0	0
UWMA-0097	d__Bacteria;p__Proteobacteria;c__Gammaproteobacteria (UBA11654);o__;f__;g__;s__	Taraoceanobacteraceae	0	0	0	1	0	0	0
UWMA-0278	d__Bacteria;p__Proteobacteria;c__Gammaproteobacteria (UBA11654);o__;f__;g__;s__	Taraoceanobacteraceae	1	0	0	1	0	0	0
UWMA-0343	d__Bacteria;p__Proteobacteria;c__Gammaproteobacteria (UBA11654);o__;f__;g__;s__	Taraoceanobacteraceae	1	0	0	1	0	1	1
UWMA-0134	d__Bacteria;p__Proteobacteria;c__Gammaproteobacteria;o__;f__;g__;s__		1	0	0	0	0	0	0
UWMA-0313	d__Bacteria;p__Proteobacteria;c__Gammaproteobacteria;o__Cellvibrionales;f__Porticoccaceae;g__;s__		1	0	0	1	0	1	0
UWMA-0012	d__Bacteria;p__Proteobacteria;c__Gammaproteobacteria;o__Chromatiales;f__Chromatiaceae;g__;s__		1	0	0	1	0	1	0
UWMA-0025	d__Bacteria;p__Proteobacteria;c__Gammaproteobacteria;o__Chromatiales;f__Chromatiaceae;g__;s__		1	0	0	1	0	1	1
UWMA-0115	d__Bacteria;p__Proteobacteria;c__Gammaproteobacteria;o__Chromatiales;f__Chromatiaceae;g__;s__		1	0	0	1	0	1	1
UWMA-0005	d__Bacteria;p__Proteobacteria;c__Gammaproteobacteria;o__Methylococcales;f__Methylococcaceae;g__;s__		1	0	0	1	0	1	0
UWMA-0047	d__Bacteria;p__Proteobacteria;c__Gammaproteobacteria;o__Methylococcales;f__Methylococcaceae;g__;s__		1	0	0	1	0	1	0
UWMA-0107	d__Bacteria;p__Proteobacteria;c__Gammaproteobacteria;o__Methylococcales;f__Methylococcaceae;g__;s__		1	0	0	1	0	1	0
UWMA-0325	d__Bacteria;p__Proteobacteria;c__Gammaproteobacteria;o__Methylococcales;f__Methylococcaceae;g__;s__		1	0	0	1	0	0	0
UWMA-0327	d__Bacteria;p__Proteobacteria;c__Gammaproteobacteria;o__Methylococcales;f__Methylococcaceae;g__;s__		1	0	0	1	0	1	1
UWMA-0348	d__Bacteria;p__Proteobacteria;c__Gammaproteobacteria;o__Methylococcales;f__Methylococcaceae;g__;s__		1	0	0	1	0	1	0
UWMA-0312	d__Bacteria;p__Proteobacteria;c__Gammaproteobacteria;o__Methylococcales;f__Methylococcaceae;g__Methyloprofundus;s__		1	0	0	1	0	1	0
UWMA-0280	d__Bacteria;p__Proteobacteria;c__Gammaproteobacteria;o__Oceanospirillales;f__Oceanospirillaceae;g__;s__		1	0	0	0	0	0	0
UWMA-0335	d__Bacteria;p__Proteobacteria;c__Gammaproteobacteria;o__Thiotrichales;f__Piscirickettsiaceae;g__Cycloclasticus;s__		1	0	1	1	0	1	0
UWMA-0155	d__Bacteria;p__Proteobacteria;c__Gammaproteobacteria;o__Thiotrichales;f__Piscirickettsiaceae;g__Methylophaga;s__		1	0	0	1	0	1	0
UWMA-0311	d__Bacteria;p__Proteobacteria;c__Gammaproteobacteria;o__Thiotrichales;f__Thiotrichaceae;g__;s__	Riflewellaceae	1	0	0	1	0	1	0
UWMA-0078	d__Bacteria;p__Proteobacteria;c__Gammaproteobacteria;o__unclassified;f__unclassified;g__Candidatus Thioglobus;s__		1	0	0	1	0	1	1
UWMA-0101	d__Bacteria;p__Proteobacteria;c__Gammaproteobacteria;o__unclassified;f__unclassified;g__Candidatus Thioglobus;s__		1	0	1	1	0	1	0
UWMA-0125	d__Bacteria;p__Proteobacteria;c__Gammaproteobacteria;o__unclassified;f__unclassified;g__Candidatus Thioglobus;s__		1	0	1	1	0	0	0
UWMA-0259	d__Bacteria;p__Proteobacteria;c__Gammaproteobacteria;o__unclassified;f__unclassified;g__Candidatus Thioglobus;s__		1	0	0	1	0	1	1
UWMA-0272	d__Bacteria;p__Proteobacteria;c__Gammaproteobacteria;o__unclassified;f__unclassified;g__Candidatus Thioglobus;s__		1	0	0	1	0	0	0
UWMA-0322	d__Bacteria;p__Proteobacteria;c__Gammaproteobacteria;o__unclassified;f__unclassified;g__Candidatus Thioglobus;s__		1	0	0	1	0	1	1
UWMA-0342	d__Bacteria;p__Proteobacteria;c__Gammaproteobacteria;o__unclassified;f__unclassified;g__Candidatus Thioglobus;s__		1	0	0	1	0	0	0
UWMA-0360	d__Bacteria;p__Proteobacteria;c__Gammaproteobacteria;o__unclassified;f__unclassified;g__Candidatus Thioglobus;s__		1	0	0	1	0	1	0
UWMA-0304	d__Bacteria;p__UBP10;c__;o__;f__;g__;s__		1	0	0	1	0	1	0
UWMA-0292	d__Bacteria;p__Verrucomicrobia;c__Verrucomicrobiae;o__Verrucomicrobiales;f__;g__;s__		1	0	0	1	0	0	0
UWMA-0320	d__Bacteria;p__Verrucomicrobia;c__Verrucomicrobiae;o__Verrucomicrobiales;f__;g__;s__		1	0	0	1	0	1	0
UWMA-0332	d__Bacteria;p__Verrucomicrobia;c__Verrucomicrobiae;o__Verrucomicrobiales;f__;g__;s__		1	0	0	1	0	0	0
Sum			197	2	9	178	0	76	14
Percentage			0.90367	0.00917431	0.0412844	0.816514	0	0.348624	0.0642202
(B) The functional traits of novel proteobacterial MAGs in the RP16 tree (Corresponding to Fig. 2)
MAG	Curated Phylogeny	Novel Proteobacteria Group	Aerobic respiration	H2 generation	H2 oxidation	Sulfur cycling	N2 fixation	Nitrogen cycling	CO2 fixation
UWMA-0003	d__Bacteria;p__Proteobacteria;c__Alphaproteobacteria (UBA7887);o__;f__;g__;s__	Planktothermales	1	0	0	1	0	0	0
UWMA-0109	d__Bacteria;p__Proteobacteria;c__Alphaproteobacteria (UBA7887);o__;f__;g__;s__	Planktothermales	1	0	0	1	0	0	0
UWMA-0145	d__Bacteria;p__Proteobacteria;c__Alphaproteobacteria (UBA7887);o__;f__;g__;s__	Planktothermales	1	0	0	1	0	0	0
UWMA-0321	d__Bacteria;p__Proteobacteria;c__Alphaproteobacteria (UBA7887);o__;f__;g__;s__	Planktothermales	1	0	0	0	0	0	0
UWMA-0006	d__Bacteria;p__Proteobacteria;c__Alphaproteobacteria;o__Rhodospirillales (UBA2165);f__;g__;s__	Marenostrumaceae	0	0	0	1	0	0	0
UWMA-0054	d__Bacteria;p__Proteobacteria;c__Alphaproteobacteria;o__Rhodospirillales (UBA2165);f__;g__;s__	Marenostrumaceae	1	0	0	1	0	0	0
UWMA-0295	d__Bacteria;p__Proteobacteria;c__Alphaproteobacteria;o__Rhodospirillales (UBA2165);f__;g__;s__	Marenostrumaceae	1	0	0	1	0	0	0
UWMA-0141	d__Bacteria;p__Proteobacteria;c__Alphaproteobacteria;o__Rhodospirillales;f__;g__;s__	Hyrcanianaceae	0	0	0	1	0	0	0
UWMA-0008	d__Bacteria;p__Proteobacteria;c__Candidatus Lambdaproteobacteria;o__;f__;g__;s__	Lambdaproteobacteria	1	0	0	1	0	0	1
UWMA-0014	d__Bacteria;p__Proteobacteria;c__Candidatus Lambdaproteobacteria;o__;f__;g__;s__	Lambdaproteobacteria	1	0	0	1	0	0	0
UWMA-0037	d__Bacteria;p__Proteobacteria;c__Candidatus Lambdaproteobacteria;o__;f__;g__;s__	Lambdaproteobacteria	0	0	0	1	0	0	0
UWMA-0049	d__Bacteria;p__Proteobacteria;c__Candidatus Lambdaproteobacteria;o__;f__;g__;s__	Lambdaproteobacteria	1	0	0	1	0	0	1
UWMA-0081	d__Bacteria;p__Proteobacteria;c__Candidatus Lambdaproteobacteria;o__;f__;g__;s__	Lambdaproteobacteria	1	0	0	1	0	0	1
UWMA-0092	d__Bacteria;p__Proteobacteria;c__Candidatus Lambdaproteobacteria;o__;f__;g__;s__	Lambdaproteobacteria	1	0	0	1	0	0	0
UWMA-0100	d__Bacteria;p__Proteobacteria;c__Candidatus Lambdaproteobacteria;o__;f__;g__;s__	Lambdaproteobacteria	1	0	0	1	0	0	0
UWMA-0116	d__Bacteria;p__Proteobacteria;c__Candidatus Lambdaproteobacteria;o__;f__;g__;s__	Lambdaproteobacteria	1	0	0	1	0	0	0
UWMA-0124	d__Bacteria;p__Proteobacteria;c__Candidatus Lambdaproteobacteria;o__;f__;g__;s__	Lambdaproteobacteria	1	0	0	1	0	0	1
UWMA-0298	d__Bacteria;p__Proteobacteria;c__Candidatus Lambdaproteobacteria;o__;f__;g__;s__	Lambdaproteobacteria	1	0	0	1	0	0	0
UWMA-0318	d__Bacteria;p__Proteobacteria;c__Candidatus Lambdaproteobacteria;o__;f__;g__;s__	Lambdaproteobacteria	1	0	0	1	0	1	1
UWMA-0258	d__Bacteria;p__Proteobacteria;c__Gammaproteobacteria (HTCC2089);o__;f__;g__;s__	Marinioligotrophales	1	0	0	1	0	1	0
UWMA-0282	d__Bacteria;p__Proteobacteria;c__Gammaproteobacteria (HTCC2089);o__;f__;g__;s__	Marinioligotrophales	1	0	0	1	0	1	0
UWMA-0291	d__Bacteria;p__Proteobacteria;c__Gammaproteobacteria (HTCC2089);o__;f__;g__;s__	Marinioligotrophales	1	0	0	1	0	1	0
UWMA-0299	d__Bacteria;p__Proteobacteria;c__Gammaproteobacteria (HTCC2089);o__;f__;g__;s__	Marinioligotrophales	1	0	0	1	0	0	0
UWMA-0302	d__Bacteria;p__Proteobacteria;c__Gammaproteobacteria (HTCC2089);o__;f__;g__;s__	Marinioligotrophales	1	0	0	1	0	0	0
UWMA-0007	d__Bacteria;p__Proteobacteria;c__Gammaproteobacteria (LS-SOB);o__;f__;g__;s__	Kappaproteobacteria	1	0	0	1	0	0	0
UWMA-0039	d__Bacteria;p__Proteobacteria;c__Gammaproteobacteria (LS-SOB);o__;f__;g__;s__	Kappaproteobacteria	1	0	0	1	0	0	0
UWMA-0055	d__Bacteria;p__Proteobacteria;c__Gammaproteobacteria (LS-SOB);o__;f__;g__;s__	Kappaproteobacteria	1	0	0	1	0	0	0
UWMA-0057	d__Bacteria;p__Proteobacteria;c__Gammaproteobacteria (LS-SOB);o__;f__;g__;s__	Kappaproteobacteria	0	0	0	1	0	0	0
UWMA-0082	d__Bacteria;p__Proteobacteria;c__Gammaproteobacteria (LS-SOB);o__;f__;g__;s__	Kappaproteobacteria	1	0	0	1	0	0	0
UWMA-0111	d__Bacteria;p__Proteobacteria;c__Gammaproteobacteria (LS-SOB);o__;f__;g__;s__	Kappaproteobacteria	1	0	0	1	0	0	0
UWMA-0122	d__Bacteria;p__Proteobacteria;c__Gammaproteobacteria (LS-SOB);o__;f__;g__;s__	Kappaproteobacteria	0	0	0	1	0	0	0
UWMA-0138	d__Bacteria;p__Proteobacteria;c__Gammaproteobacteria (LS-SOB);o__;f__;g__;s__	Kappaproteobacteria	1	0	0	1	0	0	0
UWMA-0260	d__Bacteria;p__Proteobacteria;c__Gammaproteobacteria (LS-SOB);o__;f__;g__;s__	Kappaproteobacteria	1	0	0	1	0	0	1
UWMA-0273	d__Bacteria;p__Proteobacteria;c__Gammaproteobacteria (LS-SOB);o__;f__;g__;s__	Kappaproteobacteria	1	0	0	1	0	0	0
UWMA-0301	d__Bacteria;p__Proteobacteria;c__Gammaproteobacteria (LS-SOB);o__;f__;g__;s__	Kappaproteobacteria	1	0	0	1	0	0	0
UWMA-0013	d__Bacteria;p__Proteobacteria;c__Gammaproteobacteria (SAR86);o__;f__;g__;s__	Thalassomicrobiales	1	0	0	0	0	0	0
UWMA-0036	d__Bacteria;p__Proteobacteria;c__Gammaproteobacteria (SAR86);o__;f__;g__;s__	Thalassomicrobiales	1	0	0	1	0	0	0
UWMA-0063	d__Bacteria;p__Proteobacteria;c__Gammaproteobacteria (SAR86);o__;f__;g__;s__	Thalassomicrobiales	1	0	0	1	0	0	0
UWMA-0112	d__Bacteria;p__Proteobacteria;c__Gammaproteobacteria (SAR86);o__;f__;g__;s__	Thalassomicrobiales	1	0	0	1	0	0	0
UWMA-0137	d__Bacteria;p__Proteobacteria;c__Gammaproteobacteria (SAR86);o__;f__;g__;s__	Thalassomicrobiales	1	0	0	0	0	0	0
UWMA-0261	d__Bacteria;p__Proteobacteria;c__Gammaproteobacteria (SAR86);o__;f__;g__;s__	Thalassomicrobiales	1	0	0	1	0	0	0
UWMA-0281	d__Bacteria;p__Proteobacteria;c__Gammaproteobacteria (SAR86);o__;f__;g__;s__	Thalassomicrobiales	1	0	0	1	0	0	0
UWMA-0062	d__Bacteria;p__Proteobacteria;c__Gammaproteobacteria (UBA11654);o__;f__;g__;s__	Taraoceanobacteraceae	0	0	0	1	0	0	0
UWMA-0097	d__Bacteria;p__Proteobacteria;c__Gammaproteobacteria (UBA11654);o__;f__;g__;s__	Taraoceanobacteraceae	0	0	0	1	0	0	0
UWMA-0278	d__Bacteria;p__Proteobacteria;c__Gammaproteobacteria (UBA11654);o__;f__;g__;s__	Taraoceanobacteraceae	1	0	0	1	0	0	0
UWMA-0343	d__Bacteria;p__Proteobacteria;c__Gammaproteobacteria (UBA11654);o__;f__;g__;s__	Taraoceanobacteraceae	1	0	0	1	0	1	1
UWMA-0311	d__Bacteria;p__Proteobacteria;c__Gammaproteobacteria;o__Thiotrichales;f__Thiotrichaceae;g__;s__	Riflewellaceae	1	0	0	1	0	1	0
Sum			40	0	0	44	0	6	7
Percentage			0.851064	0	0	0.93617	0	0.12766	0.148936
