## Supplementary material for "Genome diversification in globally distributed novel marine Proteobacteria is linked to environmental adaptation": Supplementary_Table_S4.Novel_proteobacterial_genome_coverage_and_expression.xlsx

### Sheet: Sheet1
Supplementary Table S4 | Summary of Genome coverage and cDNA expression for novel proteobacterial genomes. Novel proteobacterial genomes are highlighted in yellow. Table (A) shows the genome coverage; Table (B) shows the cDNA expression level.
Table A					Table B
Genome ID	Environment	Phylogenetic Group	Genome Coverage		Environment	Total Genome Converage	Total Novel Proteobacteria Genome Converage	Novel Proteobacteria Genome Coverage Percentage	Novel Proteobacteria Genome Number Percentage
UWMA-0002	Lau Basin Abe	Bacteroidetes	8.56		Cayman	625.6	94.52	0.151087	0.142857
UWMA-0003	Lau Basin Abe	Planktothermales	11.18		Guaymas	414.94	71.23	0.171663	0.173469
UWMA-0004	Lau Basin Abe	Chloroflexi	10.43		Lau Basin Abe	397.43	260.95	0.656594	0.4
UWMA-0005	Lau Basin Abe	Gammaproteobacteria	17.56		Lau Basin Kilo Moana	1125.78	477.5	0.42415	0.2
UWMA-0006	Lau Basin Abe	Marenostrumaceae	18.62		Lau Basin Mariner	1359.58	351.78	0.258742	0.222222
UWMA-0007	Lau Basin Abe	Kappaproteobacteria	62.43		Lau Basin Tahi Moana	1426.04	291.81	0.20463	0.222222
UWMA-0008	Lau Basin Abe	Lambdaproteobacteria	10.94		Lau Basin Tui Malia	790.04	531.17	0.672333	0.266667
UWMA-0009	Lau Basin Abe	Euryarchaeota	14.44		Average	877.059	296.994	0.362743	0.232491
UWMA-0010	Lau Basin Abe	Candidatus Marinimicrobia	9.54
UWMA-0011	Lau Basin Abe	Nitrospirae	7.69
UWMA-0012	Lau Basin Abe	Gammaproteobacteria	23.75
UWMA-0013	Lau Basin Abe	Thalassomicrobiales	10.36
UWMA-0014	Lau Basin Abe	Lambdaproteobacteria	147.42
UWMA-0015	Lau Basin Abe	Bacteroidetes	11.57
UWMA-0016	Lau Basin Abe	Candidatus Poribacteria	32.94
UWMA-0131	Cayman	Epsilonproteobacteria	3.37
UWMA-0132	Cayman	Bacteroidetes	11.01
UWMA-0133	Cayman	Candidatus Poribacteria	9.25
UWMA-0134	Cayman	Gammaproteobacteria	11.62
UWMA-0135	Cayman	Candidatus Marinimicrobia	48.43
UWMA-0136	Cayman	Candidatus Marinimicrobia	31.23
UWMA-0137	Cayman	Thalassomicrobiales	23.07
UWMA-0138	Cayman	Kappaproteobacteria	39.17
UWMA-0139	Cayman	Gemmatimonadetes	25.91
UWMA-0140	Cayman	Planctomycetes	18.74
UWMA-0141	Cayman	Hyrcanianaceae	19.99
UWMA-0142	Cayman	Alphaproteobacteria	18.15
UWMA-0144	Cayman	Alphaproteobacteria	8.17
UWMA-0145	Cayman	Planktothermales	12.29
UWMA-0146	Cayman	Candidatus Dadabacteria	9.12
UWMA-0147	Cayman	Candidatus Latescibacteria	10.7
UWMA-0150	Cayman	Gemmatimonadetes	18.36
UWMA-0151	Cayman	Candidatus Marinimicrobia	13.65
UWMA-0152	Cayman	Crenarchaeota	18.67
UWMA-0154	Cayman	Acidobacteria	14.21
UWMA-0155	Cayman	Gammaproteobacteria	25.85
UWMA-0156	Cayman	Candidatus Marinimicrobia	30.33
UWMA-0157	Cayman	Gemmatimonadetes	59.76
UWMA-0158	Cayman	Euryarchaeota	27.48
UWMA-0159	Cayman	Candidatus Marinimicrobia	27.25
UWMA-0161	Cayman	Chloroflexi	9.04
UWMA-0162	Cayman	Euryarchaeota	80.77
UWMA-0163	Cayman	Epsilonproteobacteria	0.01
UWMA-0258	Guaymas	Marinioligotrophales	5.1
UWMA-0259	Guaymas	Gammaproteobacteria	6.54
UWMA-0260	Guaymas	Kappaproteobacteria	6.32
UWMA-0261	Guaymas	Thalassomicrobiales	3.12
UWMA-0262	Guaymas	Nitrospinae	3.64
UWMA-0263	Guaymas	Crenarchaeota	17.54
UWMA-0264	Guaymas	Actinobacteria	17.49
UWMA-0265	Guaymas	Planctomycetes	0.42
UWMA-0266	Guaymas	Euryarchaeota	9.28
UWMA-0267	Guaymas	Chloroflexi	0.42
UWMA-0268	Guaymas	Nitrospirae	2.19
UWMA-0270	Guaymas	Actinobacteria	0.85
UWMA-0271	Guaymas	Nitrospinae	0.51
UWMA-0272	Guaymas	Gammaproteobacteria	72.62
UWMA-0273	Guaymas	Kappaproteobacteria	1.87
UWMA-0274	Guaymas	Bacteroidetes	0.88
UWMA-0275	Guaymas	Euryarchaeota	11.44
UWMA-0276	Guaymas	Planctomycetes	6.52
UWMA-0277	Guaymas	Bacteroidetes	1.76
UWMA-0278	Guaymas	Taraoceanobacteraceae	2.17
UWMA-0279	Guaymas	Euryarchaeota	5.84
UWMA-0280	Guaymas	Gammaproteobacteria	0.47
UWMA-0281	Guaymas	Thalassomicrobiales	0.93
UWMA-0282	Guaymas	Marinioligotrophales	1.15
UWMA-0283	Guaymas	Euryarchaeota	1.52
UWMA-0284	Guaymas	Euryarchaeota	1.44
UWMA-0285	Guaymas	Candidatus Marinimicrobia	0.88
UWMA-0286	Guaymas	Candidatus Handelsmanbacteria	1.05
UWMA-0287	Guaymas	Pacearchaeota	0.65
UWMA-0288	Guaymas	candidate division Zixibacteria	0.7
UWMA-0289	Guaymas	Bacteroidetes	0.75
UWMA-0291	Guaymas	Marinioligotrophales	1.52
UWMA-0292	Guaymas	Verrucomicrobia	1.86
UWMA-0293	Guaymas	Bacteroidetes	1.05
UWMA-0294	Guaymas	Planctomycetes	2.35
UWMA-0295	Guaymas	Marenostrumaceae	0.97
UWMA-0296	Guaymas	Gemmatimonadetes	0.68
UWMA-0297	Guaymas	Alphaproteobacteria	1.02
UWMA-0298	Guaymas	Lambdaproteobacteria	1.84
UWMA-0299	Guaymas	Marinioligotrophales	1.76
UWMA-0300	Guaymas	Candidatus Handelsmanbacteria	0.48
UWMA-0301	Guaymas	Kappaproteobacteria	1.02
UWMA-0302	Guaymas	Marinioligotrophales	3.27
UWMA-0303	Guaymas	Actinobacteria	2.77
UWMA-0304	Guaymas	UBP10	1.53
UWMA-0305	Guaymas	Alphaproteobacteria	0.58
UWMA-0306	Guaymas	Candidatus Marinimicrobia	8.72
UWMA-0307	Guaymas	Alphaproteobacteria	1.03
UWMA-0308	Guaymas	Gemmatimonadetes	1.13
UWMA-0309	Guaymas	Candidatus Marinimicrobia	1.8
UWMA-0310	Guaymas	Alphaproteobacteria	1.04
UWMA-0311	Guaymas	Riflewellaceae	3.87
UWMA-0312	Guaymas	Gammaproteobacteria	6.61
UWMA-0313	Guaymas	Gammaproteobacteria	0.95
UWMA-0314	Guaymas	Bacteroidetes	4.08
UWMA-0315	Guaymas	Deltaproteobacteria	1.34
UWMA-0316	Guaymas	Gammaproteobacteria	6.06
UWMA-0318	Guaymas	Lambdaproteobacteria	29.8
UWMA-0319	Guaymas	Actinobacteria	7.48
UWMA-0320	Guaymas	Verrucomicrobia	0.84
UWMA-0321	Guaymas	Planktothermales	1.4
UWMA-0322	Guaymas	Gammaproteobacteria	1.97
UWMA-0323	Guaymas	Euryarchaeota	1.88
UWMA-0324	Guaymas	Deltaproteobacteria	1.97
UWMA-0325	Guaymas	Gammaproteobacteria	15.73
UWMA-0326	Guaymas	Gammaproteobacteria	6.23
UWMA-0327	Guaymas	Gammaproteobacteria	24.77
UWMA-0328	Guaymas	Euryarchaeota	5.03
UWMA-0329	Guaymas	Planctomycetes	3.24
UWMA-0330	Guaymas	Deltaproteobacteria	1.73
UWMA-0331	Guaymas	Chloroflexi	1.41
UWMA-0332	Guaymas	Verrucomicrobia	1.22
UWMA-0333	Guaymas	Planctomycetes	0.97
UWMA-0334	Guaymas	Gemmatimonadetes	0.69
UWMA-0335	Guaymas	Gammaproteobacteria	13.77
UWMA-0336	Guaymas	Deltaproteobacteria	3.34
UWMA-0337	Guaymas	Chloroflexi	1.83
UWMA-0338	Guaymas	Bacteroidetes	1.01
UWMA-0339	Guaymas	Gemmatimonadetes	0.64
UWMA-0340	Guaymas	Euryarchaeota	1.96
UWMA-0342	Guaymas	Gammaproteobacteria	10.39
UWMA-0343	Guaymas	Taraoceanobacteraceae	5.12
UWMA-0344	Guaymas	Euryarchaeota	0.97
UWMA-0345	Guaymas	Planctomycetes	1.55
UWMA-0346	Guaymas	Planctomycetes	1.01
UWMA-0347	Guaymas	Candidatus Marinimicrobia	5.18
UWMA-0348	Guaymas	Gammaproteobacteria	3.75
UWMA-0350	Guaymas	Euryarchaeota	1.4
UWMA-0351	Guaymas	Bacteroidetes	2.57
UWMA-0352	Guaymas	Euryarchaeota	0.64
UWMA-0353	Guaymas	Alphaproteobacteria	0.53
UWMA-0354	Guaymas	Chloroflexi	0.8
UWMA-0355	Guaymas	Acidobacteria	0.67
UWMA-0356	Guaymas	Nitrospinae	0.85
UWMA-0357	Guaymas	Euryarchaeota	2.83
UWMA-0358	Guaymas	Bacteroidetes	0.44
UWMA-0359	Guaymas	Crenarchaeota	0.81
UWMA-0360	Guaymas	Gammaproteobacteria	1.13
UWMA-0017	Lau Basin Kilo Moana	Deltaproteobacteria	7.09
UWMA-0019	Lau Basin Kilo Moana	Bacteroidetes	23.35
UWMA-0020	Lau Basin Kilo Moana	Candidatus Marinimicrobia	29.38
UWMA-0021	Lau Basin Kilo Moana	Bacteroidetes	10.4
UWMA-0022	Lau Basin Kilo Moana	Planctomycetes	7.18
UWMA-0023	Lau Basin Kilo Moana	Bacteroidetes	28.29
UWMA-0024	Lau Basin Kilo Moana	Chloroflexi	8.8
UWMA-0025	Lau Basin Kilo Moana	Gammaproteobacteria	35.81
UWMA-0026	Lau Basin Kilo Moana	Nitrospirae	14.07
UWMA-0027	Lau Basin Kilo Moana	Crenarchaeota	95.1
UWMA-0028	Lau Basin Kilo Moana	Candidatus Marinimicrobia	30.43
UWMA-0029	Lau Basin Kilo Moana	Crenarchaeota	28.78
UWMA-0030	Lau Basin Kilo Moana	Euryarchaeota	36.78
UWMA-0031	Lau Basin Kilo Moana	Planctomycetes	12.74
UWMA-0032	Lau Basin Kilo Moana	Planktothermales	15.46
UWMA-0033	Lau Basin Kilo Moana	Candidatus Marinimicrobia	21.62
UWMA-0034	Lau Basin Kilo Moana	Candidatus Marinimicrobia	31.61
UWMA-0035	Lau Basin Kilo Moana	Nitrospinae	18.6
UWMA-0036	Lau Basin Kilo Moana	Thalassomicrobiales	16.15
UWMA-0037	Lau Basin Kilo Moana	Lambdaproteobacteria	267.3
UWMA-0038	Lau Basin Kilo Moana	Planctomycetes	5.28
UWMA-0039	Lau Basin Kilo Moana	Kappaproteobacteria	112.72
UWMA-0040	Lau Basin Kilo Moana	Euryarchaeota	9.09
UWMA-0041	Lau Basin Kilo Moana	Bacteroidetes	11.84
UWMA-0042	Lau Basin Kilo Moana	Acidobacteria	8.31
UWMA-0043	Lau Basin Kilo Moana	Candidatus Melainabacteria	8.89
UWMA-0044	Lau Basin Kilo Moana	Chloroflexi	5.89
UWMA-0045	Lau Basin Kilo Moana	Planctomycetes	8.44
UWMA-0046	Lau Basin Kilo Moana	Alphaproteobacteria	13.31
UWMA-0047	Lau Basin Kilo Moana	Gammaproteobacteria	23.54
UWMA-0048	Lau Basin Kilo Moana	Candidatus Hydrogenedentes	6.71
UWMA-0049	Lau Basin Kilo Moana	Lambdaproteobacteria	20.36
UWMA-0050	Lau Basin Kilo Moana	Candidatus Poribacteria	41.05
UWMA-0051	Lau Basin Kilo Moana	Gemmatimonadetes	10.41
UWMA-0052	Lau Basin Kilo Moana	Gammaproteobacteria	10.52
UWMA-0053	Lau Basin Kilo Moana	Planctomycetes	14.53
UWMA-0054	Lau Basin Kilo Moana	Marenostrumaceae	17.15
UWMA-0055	Lau Basin Kilo Moana	Kappaproteobacteria	13.62
UWMA-0056	Lau Basin Kilo Moana	Candidatus Marinimicrobia	30.44
UWMA-0057	Lau Basin Kilo Moana	Kappaproteobacteria	14.74
UWMA-0058	Lau Basin Mariner	Candidatus Marinimicrobia	107.07
UWMA-0059	Lau Basin Mariner	Candidatus Marinimicrobia	27.02
UWMA-0060	Lau Basin Mariner	Candidatus Marinimicrobia	31.96
UWMA-0061	Lau Basin Mariner	Euryarchaeota	18.11
UWMA-0062	Lau Basin Mariner	Taraoceanobacteraceae	81.66
UWMA-0063	Lau Basin Mariner	Thalassomicrobiales	40.66
UWMA-0064	Lau Basin Mariner	Candidatus Saccharibacteria	91.45
UWMA-0065	Lau Basin Mariner	Candidatus Marinimicrobia	50.9
UWMA-0066	Lau Basin Mariner	Crenarchaeota	69.32
UWMA-0068	Lau Basin Mariner	Euryarchaeota	69.05
UWMA-0069	Lau Basin Mariner	Candidatus Marinimicrobia	15.33
UWMA-0070	Lau Basin Mariner	Chloroflexi	14.21
UWMA-0071	Lau Basin Mariner	Candidatus Marinimicrobia	14.03
UWMA-0072	Lau Basin Mariner	Candidatus Marinimicrobia	38.25
UWMA-0073	Lau Basin Mariner	Gemmatimonadetes	9.7
UWMA-0074	Lau Basin Mariner	Candidatus Marinimicrobia	47.85
UWMA-0075	Lau Basin Mariner	Euryarchaeota	25.01
UWMA-0076	Lau Basin Mariner	Planktothermales	13.59
UWMA-0077	Lau Basin Mariner	Candidatus Marinimicrobia	29.47
UWMA-0078	Lau Basin Mariner	Gammaproteobacteria	230.15
UWMA-0079	Lau Basin Mariner	Chloroflexi	6.75
UWMA-0080	Lau Basin Mariner	Candidatus Marinimicrobia	93.63
UWMA-0081	Lau Basin Mariner	Lambdaproteobacteria	162.58
UWMA-0082	Lau Basin Mariner	Kappaproteobacteria	45.71
UWMA-0083	Lau Basin Mariner	Gemmatimonadetes	12.71
UWMA-0084	Lau Basin Mariner	Planctomycetes	5.82
UWMA-0085	Lau Basin Mariner	Marenostrumaceae	7.59
UWMA-0087	Lau Basin Tahi Moana	Planctomycetes	4.71
UWMA-0088	Lau Basin Tahi Moana	Candidatus Marinimicrobia	20.47
UWMA-0089	Lau Basin Tahi Moana	Bacteroidetes	261.51
UWMA-0090	Lau Basin Tahi Moana	Bacteroidetes	10.58
UWMA-0091	Lau Basin Tahi Moana	Nitrospinae	8.17
UWMA-0092	Lau Basin Tahi Moana	Lambdaproteobacteria	207.74
UWMA-0093	Lau Basin Tahi Moana	Nitrospirae	8.56
UWMA-0094	Lau Basin Tahi Moana	Planctomycetes	7.16
UWMA-0095	Lau Basin Tahi Moana	Candidatus Marinimicrobia	16.73
UWMA-0096	Lau Basin Tahi Moana	Euryarchaeota	6.9
UWMA-0097	Lau Basin Tahi Moana	Taraoceanobacteraceae	31.05
UWMA-0098	Lau Basin Tahi Moana	Euryarchaeota	23.36
UWMA-0099	Lau Basin Tahi Moana	Candidatus Marinimicrobia	10.22
UWMA-0100	Lau Basin Tahi Moana	Lambdaproteobacteria	11.78
UWMA-0101	Lau Basin Tahi Moana	Gammaproteobacteria	573.65
UWMA-0102	Lau Basin Tahi Moana	Candidatus Marinimicrobia	19.09
UWMA-0103	Lau Basin Tahi Moana	Candidatus Marinimicrobia	24.79
UWMA-0105	Lau Basin Tahi Moana	Candidatus Marinimicrobia	34.71
UWMA-0107	Lau Basin Tahi Moana	Gammaproteobacteria	10.92
UWMA-0108	Lau Basin Tahi Moana	Candidatus Marinimicrobia	33.44
UWMA-0109	Lau Basin Tahi Moana	Planktothermales	11.45
UWMA-0110	Lau Basin Tahi Moana	Candidatus Marinimicrobia	34.23
UWMA-0111	Lau Basin Tahi Moana	Kappaproteobacteria	20.33
UWMA-0112	Lau Basin Tahi Moana	Thalassomicrobiales	9.46
UWMA-0113	Lau Basin Tahi Moana	Candidatus Poribacteria	8.66
UWMA-0114	Lau Basin Tahi Moana	Bacteroidetes	8.28
UWMA-0115	Lau Basin Tahi Moana	Gammaproteobacteria	8.09
UWMA-0116	Lau Basin Tui Malia	Lambdaproteobacteria	17.15
UWMA-0117	Lau Basin Tui Malia	Epsilonproteobacteria	15.08
UWMA-0118	Lau Basin Tui Malia	Aquificae	10.98
UWMA-0119	Lau Basin Tui Malia	Candidatus Poribacteria	38.22
UWMA-0120	Lau Basin Tui Malia	Crenarchaeota	55.75
UWMA-0121	Lau Basin Tui Malia	Nitrospirae	10.42
UWMA-0122	Lau Basin Tui Malia	Kappaproteobacteria	6.99
UWMA-0123	Lau Basin Tui Malia	Alphaproteobacteria	30.43
UWMA-0124	Lau Basin Tui Malia	Lambdaproteobacteria	495.78
UWMA-0125	Lau Basin Tui Malia	Gammaproteobacteria	32.19
UWMA-0126	Lau Basin Tui Malia	Candidatus Marinimicrobia	29.97
UWMA-0127	Lau Basin Tui Malia	Marenostrumaceae	11.25
UWMA-0128	Lau Basin Tui Malia	Euryarchaeota	6.86
UWMA-0129	Lau Basin Tui Malia	Epsilonproteobacteria	5.5
UWMA-0130	Lau Basin Tui Malia	Gammaproteobacteria	23.47
Sub-table (B)
Genome ID	Environment	Phylogenetic Group	Cayman cDNA Expression Sum	Guaymas cDNA Expression Sum		Environment	Total cDNA Expression Sum	Total Novel Proteobacteria Genome cDNA Expression Sum	Novel Proteobacteria Genome cDNA Expression Sum Percentage	Novel Proteobacteria Genome Number Percentage
UWMA-0131	Cayman	Epsilonproteobacteria	85198.5			Cayman	162722	11206.1	0.0688664	0.142857
UWMA-0132	Cayman	Bacteroidetes	9480.24			Guaymas	129324	25289.2	0.19555	0.173469
UWMA-0133	Cayman	Candidatus Poribacteria	985.702			Average	146023	18247.7	0.132208	0.158163
UWMA-0134	Cayman	Gammaproteobacteria	818.046
UWMA-0135	Cayman	Candidatus Marinimicrobia	3228.93			Remarks: cDNA Expression Sum of a genome was calculated by adding up all the gene expression values (in RPKM).
UWMA-0136	Cayman	Candidatus Marinimicrobia	1033.96
UWMA-0137	Cayman	Thalassomicrobiales	242.982
UWMA-0138	Cayman	Kappaproteobacteria	2906.37
UWMA-0139	Cayman	Gemmatimonadetes	3292.12
UWMA-0140	Cayman	Planctomycetes	1234.74
UWMA-0141	Cayman	Hyrcanianaceae	3973.47
UWMA-0142	Cayman	Alphaproteobacteria	1788.13
UWMA-0144	Cayman	Alphaproteobacteria	3414.17
UWMA-0145	Cayman	Planktothermales	4083.3
UWMA-0146	Cayman	Candidatus Dadabacteria	887.06
UWMA-0147	Cayman	Candidatus Latescibacteria	2807.23
UWMA-0150	Cayman	Gemmatimonadetes	369.925
UWMA-0151	Cayman	Candidatus Marinimicrobia	245.357
UWMA-0152	Cayman	Crenarchaeota	356.225
UWMA-0154	Cayman	Acidobacteria	2160.93
UWMA-0155	Cayman	Gammaproteobacteria	14199.1
UWMA-0156	Cayman	Candidatus Marinimicrobia	283.014
UWMA-0157	Cayman	Gemmatimonadetes	7507.09
UWMA-0158	Cayman	Euryarchaeota	487.47
UWMA-0159	Cayman	Candidatus Marinimicrobia	333.836
UWMA-0161	Cayman	Chloroflexi	419.55
UWMA-0162	Cayman	Euryarchaeota	6697.62
UWMA-0163	Cayman	Epsilonproteobacteria	4287.36
UWMA-0258	Guaymas	Marinioligotrophales		4562.39
UWMA-0259	Guaymas	Gammaproteobacteria		1188.8
UWMA-0260	Guaymas	Kappaproteobacteria		3423.29
UWMA-0261	Guaymas	Thalassomicrobiales		116.844
UWMA-0262	Guaymas	Nitrospinae		1660.93
UWMA-0263	Guaymas	Crenarchaeota		859.158
UWMA-0264	Guaymas	Actinobacteria		1418.4
UWMA-0265	Guaymas	Planctomycetes		280.217
UWMA-0266	Guaymas	Euryarchaeota		1123.16
UWMA-0267	Guaymas	Chloroflexi		291.602
UWMA-0268	Guaymas	Nitrospirae		2276.24
UWMA-0270	Guaymas	Actinobacteria		37.7191
UWMA-0271	Guaymas	Nitrospinae		230.75
UWMA-0272	Guaymas	Gammaproteobacteria		9935.33
UWMA-0273	Guaymas	Kappaproteobacteria		3129.04
UWMA-0274	Guaymas	Bacteroidetes		85.6616
UWMA-0275	Guaymas	Euryarchaeota		1875.34
UWMA-0276	Guaymas	Planctomycetes		4966.2
UWMA-0277	Guaymas	Bacteroidetes		69.7592
UWMA-0278	Guaymas	Taraoceanobacteraceae		126.398
UWMA-0279	Guaymas	Euryarchaeota		1486.6
UWMA-0280	Guaymas	Gammaproteobacteria		218.281
UWMA-0281	Guaymas	Thalassomicrobiales		17.5216
UWMA-0282	Guaymas	Marinioligotrophales		1261.61
UWMA-0283	Guaymas	Euryarchaeota		221.383
UWMA-0284	Guaymas	Euryarchaeota		342.129
UWMA-0285	Guaymas	Candidatus Marinimicrobia		81.8548
UWMA-0286	Guaymas	Candidatus Handelsmanbacteria		1919.66
UWMA-0287	Guaymas	Pacearchaeota		72.2673
UWMA-0288	Guaymas	candidate division Zixibacteria		1949.77
UWMA-0289	Guaymas	Bacteroidetes		67.0487
UWMA-0291	Guaymas	Marinioligotrophales		786.646
UWMA-0292	Guaymas	Verrucomicrobia		317.151
UWMA-0293	Guaymas	Bacteroidetes		30.9512
UWMA-0294	Guaymas	Planctomycetes		955.885
UWMA-0295	Guaymas	Marenostrumaceae		530.033
UWMA-0296	Guaymas	Gemmatimonadetes		499.863
UWMA-0297	Guaymas	Alphaproteobacteria		23.4422
UWMA-0298	Guaymas	Lambdaproteobacteria		2614.48
UWMA-0299	Guaymas	Marinioligotrophales		556.095
UWMA-0300	Guaymas	Candidatus Handelsmanbacteria		650.66
UWMA-0301	Guaymas	Kappaproteobacteria		965.276
UWMA-0302	Guaymas	Marinioligotrophales		973.015
UWMA-0303	Guaymas	Actinobacteria		1866.47
UWMA-0304	Guaymas	UBP10		669.874
UWMA-0305	Guaymas	Alphaproteobacteria		692.162
UWMA-0306	Guaymas	Candidatus Marinimicrobia		894.602
UWMA-0307	Guaymas	Alphaproteobacteria		4091.01
UWMA-0308	Guaymas	Gemmatimonadetes		1191.35
UWMA-0309	Guaymas	Candidatus Marinimicrobia		580.762
UWMA-0310	Guaymas	Alphaproteobacteria		4.89903
UWMA-0311	Guaymas	Riflewellaceae		554.329
UWMA-0312	Guaymas	Gammaproteobacteria		2359.52
UWMA-0313	Guaymas	Gammaproteobacteria		305.44
UWMA-0314	Guaymas	Bacteroidetes		138.954
UWMA-0315	Guaymas	Deltaproteobacteria		924.023
UWMA-0316	Guaymas	Gammaproteobacteria		1598.42
UWMA-0318	Guaymas	Lambdaproteobacteria		5396.55
UWMA-0319	Guaymas	Actinobacteria		502.396
UWMA-0320	Guaymas	Verrucomicrobia		1180.84
UWMA-0321	Guaymas	Planktothermales		54.5332
UWMA-0322	Guaymas	Gammaproteobacteria		385.345
UWMA-0323	Guaymas	Euryarchaeota		173.408
UWMA-0324	Guaymas	Deltaproteobacteria		1480.84
UWMA-0325	Guaymas	Gammaproteobacteria		6476.03
UWMA-0326	Guaymas	Gammaproteobacteria		848.228
UWMA-0327	Guaymas	Gammaproteobacteria		15566.6
UWMA-0328	Guaymas	Euryarchaeota		334.098
UWMA-0329	Guaymas	Planctomycetes		1185.37
UWMA-0330	Guaymas	Deltaproteobacteria		1010.24
UWMA-0331	Guaymas	Chloroflexi		1250.34
UWMA-0332	Guaymas	Verrucomicrobia		370.848
UWMA-0333	Guaymas	Planctomycetes		1265.81
UWMA-0334	Guaymas	Gemmatimonadetes		1099.08
UWMA-0335	Guaymas	Gammaproteobacteria		2530.42
UWMA-0336	Guaymas	Deltaproteobacteria		1521.96
UWMA-0337	Guaymas	Chloroflexi		3340.73
UWMA-0338	Guaymas	Bacteroidetes		269.349
UWMA-0339	Guaymas	Gemmatimonadetes		323.062
UWMA-0340	Guaymas	Euryarchaeota		50.3047
UWMA-0342	Guaymas	Gammaproteobacteria		611.072
UWMA-0343	Guaymas	Taraoceanobacteraceae		221.19
UWMA-0344	Guaymas	Euryarchaeota		180.864
UWMA-0345	Guaymas	Planctomycetes		799.076
UWMA-0346	Guaymas	Planctomycetes		1734.04
UWMA-0347	Guaymas	Candidatus Marinimicrobia		51.3877
UWMA-0348	Guaymas	Gammaproteobacteria		3565.34
UWMA-0350	Guaymas	Euryarchaeota		357.354
UWMA-0351	Guaymas	Bacteroidetes		1626.02
UWMA-0352	Guaymas	Euryarchaeota		111.379
UWMA-0353	Guaymas	Alphaproteobacteria		419.105
UWMA-0354	Guaymas	Chloroflexi		830.477
UWMA-0355	Guaymas	Acidobacteria		408.113
UWMA-0356	Guaymas	Nitrospinae		401.219
UWMA-0357	Guaymas	Euryarchaeota		212.123
UWMA-0358	Guaymas	Bacteroidetes		42.1667
UWMA-0359	Guaymas	Crenarchaeota		140.684
UWMA-0360	Guaymas	Gammaproteobacteria		924.901
