## Supplementary material for "Genome diversification in globally distributed novel marine Proteobacteria is linked to environmental adaptation": Supplementary_Table_S6.Genome_gene_expresssion.xlsx

### Sheet: Sheet1
Supplementary Table S6 | Normalized gene expression level of novel Proteobacteria genomes. Gene expression levels were normalized by genome coverage, and different colors were assigned accordingly.
Gene expression table:	(Gene RPKM/Genome Coverage) × 100
"0" => Grey;
"0.1-10" => Blue;
"10-100" => Green;
"100-" => Red;
MAG origin
Guaymas Basin	G
Cayman Rise	C
Kappaproteobacteria		C	G	G	G
Function	Protein	UWMA-0138	UWMA-0260	UWMA-0273	UWMA-0301
Homoacetogenesis	pta	3.2			37.2
Acetate to acetyl-CoA	acs	7.4	4.4		5.5
Sulfur oxidation	dsrA		33.7	30.4	1
	dsrB		32.2	34.4	9.9
	sdo		3.3	11.3	13.5
Thiosulfate oxidation	soxB	18.4	38.8		5.4
	soxY		50.7		262.7
Sulfate reduction	aprA		51.6	35.1	21.1
	sat		20.2	45.3	1.4
	cysC	9.3	4.5
Cytochrome c oxidase, caa3-type	coxA		55.6	70.6	22.7
Cytochrome c oxidase, caa3-type	coxB				61.3
Cytochrome c oxidase, cbb3-type	ccoN		5.5
Cytochrome c oxidase, cbb3-type	ccoP		4.9
Cytochrome (quinone) oxidase, bo type	cyoE	23.5	4.2	30.6
Methyl amine -> formaldehyde	madA		2.5
	madB		2.3
Formaldehyde oxidation	frmB
	frmA			43.7	3.5
Formate oxidation	fdh-apha		2.2	10.1	22.1
	fdh-gamma				36
CO oxidation	coxS	4.6		23.8	9.3
	coxM	19.2		22.1	10.9
	coxL			8.9	4.3
CBB cycle - Rubisco	Form II		35.9
3 Hydroxypropionate cycle	prpE	6.5	6.3	23.5	10.1
3HP/4HB	hbcS			9.9	31.4
	abfD	4.5
Urease	ureC			68.8
	ureB
	ureA
Halogenated compounds breakdown	had	17.6	3.3	4.3	4.5
	rdh			9.4
Arsenate reduction	arsC		7.6	27.5
Nitrile hydratase	nthA		10	21.6
	nthB		7.4	13.2
Lambdaproteobacteria		G	G
Function	Gene	UWMA-0298	UWMA-0318
Homoacetogenesis	pta		5.5
Acetate to acetyl-CoA	acs	10.2
Sulfur oxidation	sdo	5.3	1.4
Sulfate reduction	sat		5.7
Nitrite reduction	nirK		13.3
Cytochrome c oxidase, cbb3-type	ccoN		1
Cytochrome c oxidase, cbb3-type	ccoO
Cytochrome c oxidase, cbb3-type	ccoP	51.2
Oxygen metabolism - cytochrome (quinone) oxidase, bo type	CyoE	24.7
Methanol oxidation	mdh	81.8
Formaldehyde oxidation	frmA	8.9
Formate oxidation	fdh-apha	18.3
CO oxidation	coxS	24.8	6.5
	coxM	13.4	5.3
	coxL	28	10.2
CBB cycle - Rubisco	Form II		8.3
3 Hydroxypropionate cycle	prpE	9.3
3HP/4HB	hbcS	2.7	1.6
Halogenated compounds breakdown	had	7.8	10.5
	rdh	21.9
Arsenate reduction	arsC		0.6
Nitrile hydratase	nthA	16.9
Thalassomicrobiales		C	G	G
Function	Gene	UWMA-0137	UWMA-0261	UWMA-0281
Acetate to acetyl-CoA	acs
Sulfur oxidation	sdo		1.9
Sulfate reduction	aprA		1.9
Oxygen metabolism - Cytochrome c oxidase, caa3-type	coxA		0.9	1.9
Oxygen metabolism - Cytochrome c oxidase, caa3-type	coxB		0.6	2.6
Oxygen metabolism - Cytochrome (quinone) oxidase, bo type	CyoE
Methanol oxidation	mdh			2.7
3 Hydroxypropionate cycle	prpE
Arsenate reduction	arsC
Taraoceanobacteraceae, Riflewellaceae and Marinioligotrophales
		G	G	G	G	G	G	G
Function	Gene	UWMA-0278 (Taraoceanobacteraceae)	UWMA-0343 (Taraoceanobacteraceae)	UWMA-0311 (Riflewellaceae)	UWMA-0258 (Marinioligotrophales)	UWMA-0282 (Marinioligotrophales)	UWMA-0291 (Marinioligotrophales)	UWMA-0299 (Marinioligotrophales)
Acetate to acetyl-CoA	acs	0.4	2	5.9	6.2	0.6	3.2	3.8
Sulfur oxidation	sdo				3.3	8.9	2.9	0.9
Thiosulfate oxidation	soxB				6	4.6	3.5
	soxY					16.8	13.7
	soxC			1.8	3.7	4.1	4.8	17.1
Sulfate reduction	aprA						13.4
	sat
	cysC					1.4	6.8
	cysN			1.3		2.8
Methane oxidation - Soluble methane monoxygenase	mmoB			0.5	21.4
Ammonia oxidation	amoA				79.2	11.2
	amoB				46.1	6.4
	amoC
Nitrate reduction	narG		0.5			0.9
	narH
Nitrite reduction	NrFA
	NirB			4.8	38.4	20	5.1
	NirD				32.9
	nirK
Oxygen metabolism - cytochrome c oxidase, caa3-type	coxA	10.4		35	52.8	9.2	4.5	14.5
Oxygen metabolism - cytochrome c oxidase, caa3-type	coxB			7.5	60.4	15.4	15	0.9
Oxygen metabolism - cytochrome c oxidase, cbb3-type	ccoN					5.7
Oxygen metabolism - cytochrome c oxidase, cbb3-type	ccoO					6.3
Oxygen metabolism - cytochrome c oxidase, cbb3-type	ccoP					28.4	15	18.8
Oxygen metabolism - cytochrome (quinone) oxidase, bo type	cyoE		0.2	7.1	20.4	9.1		2.2
Methanol oxidation	mdh		1.8	325.1	6.6	5.7	16.3	6
Methyl amine -> formaldehyde	madA				5		1.6	27.3
	madB				5.6		8.1	13.2
Formaldehyde oxidation	frmB
	frmA					22.1
	fae			6.8
	ftr			1.4
	mch			2.7
Formate oxidation	fdh-apha	2	0.3	2.3	1.4	2.8	4.3	3.3
	fdh-gamma				51
CO oxidation	coxS				37.9	30	26	14.8
	coxM				5.8	30.6	20.4	17.8
	coxL				11.4	6.9	10.5	3.3
CBB cycle - Rubisco	Form I		1.1
3-Hydroxypropionate cycle	prpE	1.7	2	3	6.2	4.6	8.2	3.8
3HP/4HB	hbcS				1.3
	abfD	0.5
Urease	ureC		0.1		24.6		10.9
	ureB				44.3
	ureA				17.1
Halogenated compounds breakdown	had							24.2
	rdh				1.9		4.1	5.1
Perchlorate reduction	pcrA	0.3	0.8			0.9
	pcrB	5.1	0.4
Arsenate reduction	arsC		1.2
Nitrile hydratase	nthA				2.9	13.8	32.4	3.1
	nthB				10.3	12.1	8.8
Marenostrumaceae, Hyrcanianaceae and Planktothermales
		G	C	C	G
Function	Gene	UWMA-0295 (Marenostrumaceae)	UWMA-0141 (Hyrcanianaceae)	UWMA-0145 (Planktothermales)	UWMA-0321 (Planktothermales)
Acetate to acetyl-CoA	acs	4.3		7.5	0.8
Sulfur oxidation	sdo		1.5
Thiosulfate oxidation	soxB
	soxY		114.1
	soxC		216.2	10.3
Sulfate reduction	aprA	8.8	61.4
	sat		10.2
	cysC
Oxygen metabolism - cytochrome c oxidase, caa3-type	coxA	16.2		24.9
Oxygen metabolism - cytochrome c oxidase, caa3-type	coxB			38.6
Oxygen metabolism - cytochrome c oxidase, cbb3-type	ccoP			67.4
Oxygen metabolism - cytochrome (quinone) oxidase, bo type	cyoE			51.6
Oxygen metabolism - cytochrome (quinone) oxidase, bd type	cydA			731
Methanol oxidation	mdh				3.6
Formaldehyde oxidation	frmA			3.9
Formate oxidation	fdh-apha		18.6	9
	fdh-gamma	22.5
CO oxidation	coxS	4.3	20	67.6
	coxM	13.7	141.4	5.1
	coxL	2.1	20	31.6
3 Hydroxypropionate cycle	prpE	4.3		7.5	0.4
3HP/4HB	hbcS	5.8
Urease	ureC			6.9
	ureB			37.6
	ureA	3.7		37.6
Halogenated compounds breakdown	had		9.2	7.6
	rdh	5.1
Arsenate reduction	arsC			13.8
	arsC (thioredoxin)
Nitrile hydratase	nthA		33.2
	nthB		12.6
